# Single-cell Transcriptomics reveals multi-step adaptations to endocrine therapy

**DOI:** 10.1101/485136

**Authors:** Sung Pil Hong, Thalia E. Chan, Ylenia Lombardo, Giacomo Corleone, Nicole Rotmensz, Giancarlo Pruneri, Kirsten R. McEwen, R. Charles Coombes, Iros Barozzi, Luca Magnani

## Abstract

Resistant tumours are thought to arise from the action of Darwinian selection on genetically heterogenous cancer cell populations. However, simple clonal selection is inadequate to describe the late relapses often characterising luminal breast cancers treated with endocrine therapy (ET), suggesting a more complex interplay between genetic and non-genetic factors. Partially, this is due to our limited understanding on the effect of ET at the single cell level. In the present study, we dissect the contributions of clonal genetic diversity and transcriptional plasticity during the early and late phases of ET at single-cell resolution. Using single-cell RNA-sequencing and imaging we disentangle the transcriptional variability of plastic cells and define a rare sub-population of pre-adapted (PA) cells which undergoes further transcriptomic reprogramming and copy number changes to acquire full resistance. PA cells show reduced oestrogen receptor α activity but increased features of quiescence and migration. We find evidence for sub-clonal expression of this PA signature in primary tumours and for dominant expression in clustered circulating tumour cells. We propose a multi-step model for ET resistance development and advocate the use of stage-specific biomarkers.
