## Supplementary material for "Single-cell Transcriptomics reveals multi-step adaptations to endocrine therapy"

### Sheet: ESR1_mutations_razavi2018
Stage	Treatment-naïve HR+/HER2- primary tumors
	Total Cases	Mutated ESR1	Mutated ESR1 (Fraction)
ALL	655	9	0.014
IA	271	4	0.015
IB	15	0	0
IIA	119	1	0.008
IIB	73	3	0.041
IIIA	45	0	0
IIIB	6	0	0
IIIC	28	0	0
IV	98	1	0.01
