## Supplementary material for "Single-cell Transcriptomics reveals multi-step adaptations to endocrine therapy"

### Sheet: scRNA-seq_statistics
Dataset	Unfiltered Cells	Filtered Cells
LTED	2325	1944
MCF7	1310	1215
MCF7 CD44H +E2	8750	4981
MCF7 CD44H -E2 2days	18261	4999
MCF7 CD44H -E2 4days	1726	1649
MCF7 CD44H -E2 7days	2318	2129
MCF7 CD44L +E2	16070	4998
MCF7 CD44L -E2 2days	5178	4977
MCF7 CD44L -E2 4days	2139	2013
MCF7 CD44L -E2 7days	2893	2697
